# Aging-induced hepatocyte CD44 drives IL6/STAT3 signaling and associates with impaired neighboring T cell function

**DOI:** 10.64898/2025.12.20.695732

**Authors:** Armin Gandhi, Kathryn Lande, Yichen Li, Filipe A. Hoffman, Michael LaPorte, Shirong Tan, Garrett Evensen, Benji Portillo, Marcos Garcia Teneche, Rouven Arnold, Adarsh Rajesh, Jessica Proulx, Shanshan Yin, Aaron Havas, Charlene Miciano, Qian Yang, Elizabeth Smoot, Sainath Mamde, Andrew Davis, Kevin Yip, Allen Wang, Bing Ren, April Williams, Susan Kaech, Peter D. Adams

**Author notes:** Corresponding authors: Peter D. Adams, Armin Gandhi.

## Abstract

Liver cancer incidences increase dramatically beyond 55 years of age, suggesting that age-associated changes contribute critically to tumor initiation. However, the mechanisms linking liver aging and cancer initiation are not well defined. This study investigates the role of CD44, a marker of liver tumor-initiating cells (TIC), in age-associated liver pathophysiology. Aged livers showed accumulation of CD44-expressing hepatocytes exhibiting enrichment of immune modulatory genes and activation of the immunosuppressive IL6/JAK/STAT3 pathway. Indeed, in adoptive transfer assays, antigen-exposed CD8+ T cells mounted a lower IFN-γ response in aged livers than in young livers, indicating an immunosuppressive aged milieu. Concordantly, spatial analyses showed that the proximal neighbourhoods of *Cd44*-expressing hepatocytes are enriched in T cells exhibiting reduced cytokine and chemokine gene expression. Finally, hepatocyte-specific knock out of *Cd44* mitigated the IL6/JAK/STAT3 gene signature in aged livers. Overall, these findings suggest that CD44 expression in aged hepatocytes promotes activation of the immunosuppressive IL6/JAK/STAT3 pathway and this is associated with impaired T cell effector function.
