## Supplementary Tables 1-7 for "Aging-induced hepatocyte CD44 drives IL6/STAT3 signaling and associates with impaired neighboring T cell function": SupplementaryDataT2_DEGsMale_Cd44+OldvsCd44-OldMAST.csv

	p_val	avg_log2FC	pct.1	pct.2	p_val_adj	gene
Cd44	0	14.56737399	1	0	0	Cd44
Gab2	2.93666736559043e-07	1.057149176	0.103	0.049	0.009481031	Gab2
Hcls1	2.771924376667e-08	0.81643534	0.134	0.068	0.000894916	Hcls1
Cuta	1.31849828067209e-06	0.802497165	0.119	0.063	0.042567717	Cuta
Cadm4	5.31604227800553e-09	0.801325589	0.119	0.057	0.000171628	Cadm4
Gm12216	6.34325885239094e-08	0.79450149	0.191	0.112	0.002047921	Gm12216
Ppm1h	1.0386551076117e-06	0.767714989	0.109	0.057	0.03353298	Ppm1h
Dbp	3.12338425365237e-07	0.740119165	0.115	0.059	0.010083846	Dbp
Pdlim7	2.03438677808368e-08	0.703847024	0.142	0.076	0.000656802	Pdlim7
Rplp1	5.69377392488903e-09	0.702589659	0.323	0.217	0.000183823	Rplp1
Csrnp1	1.02978634996317e-06	0.688201861	0.115	0.06	0.033246652	Csrnp1
Rabggta	5.44182087890815e-07	0.664203403	0.207	0.132	0.017568919	Rabggta
Mief2	2.59854572051449e-08	0.663328135	0.256	0.164	0.00083894	Mief2
Zdhhc13	4.9536862915614e-07	0.574816166	0.211	0.135	0.015992976	Zdhhc13
Nectin2	1.04897069467458e-08	0.567194025	0.313	0.21	0.00033866	Nectin2
Grk2	2.34533076426662e-07	0.561860344	0.285	0.194	0.0075719	Grk2
Mus81	3.53096569307107e-07	0.553012715	0.129	0.07	0.011399723	Mus81
Ndufs7	2.59218477385472e-07	0.548676059	0.192	0.117	0.008368869	Ndufs7
Mtch1	2.43583491548768e-07	0.547183071	0.214	0.136	0.007864093	Mtch1
Rps15	2.90613749797965e-07	0.54683822	0.316	0.222	0.009382465	Rps15
Utp15	9.34342208096669e-07	0.538827867	0.138	0.083	0.030165238	Utp15
Akt1s1	1.66589643729215e-07	0.538407794	0.267	0.178	0.005378347	Akt1s1
Eef1d	1.38007066489866e-08	0.521180444	0.206	0.122	0.000445556	Eef1d
Ddx39	4.49533165418073e-09	0.519123745	0.167	0.093	0.000145132	Ddx39
Rasa3	4.6955477849916e-07	0.515516271	0.162	0.099	0.015159576	Rasa3
Tgfa	8.97059142287927e-08	0.506115496	0.374	0.271	0.002896155	Tgfa
Unc93b1	2.43385973799934e-08	0.501147977	0.372	0.264	0.000785772	Unc93b1
Jund	1.03031676358975e-07	0.500536907	0.338	0.238	0.003326378	Jund
Rpl24	1.02991609738462e-07	0.494853273	0.235	0.152	0.003325084	Rpl24
Agpat1	1.54383621181919e-07	0.493712332	0.191	0.117	0.004984275	Agpat1
Ctsz	9.19560651125957e-09	0.488542946	0.3	0.198	0.00029688	Ctsz
Arhgdia	6.29896044091758e-08	0.487037089	0.125	0.065	0.002033619	Arhgdia
Hip1r	6.16530890690947e-09	0.478154684	0.414	0.299	0.000199047	Hip1r
Cxcl1	8.26688899898131e-07	0.475704216	0.248	0.166	0.026689651	Cxcl1
Rplp0	3.55549768141139e-07	0.471778754	0.211	0.134	0.011478924	Rplp0
Med24	2.0258223077441e-07	0.470748862	0.204	0.127	0.006540367	Med24
Serpina6	2.00382058688792e-07	0.455637472	0.342	0.244	0.006469335	Serpina6
Mul1	6.31982022642471e-09	0.451829053	0.178	0.102	0.000204035	Mul1
Myo7a	5.80264612438989e-08	0.451764624	0.148	0.084	0.001873384	Myo7a
Rps9	1.65525119827307e-07	0.44987552	0.326	0.23	0.005343978	Rps9
Hspb8	2.94377552627281e-08	0.449153847	0.382	0.275	0.000950398	Hspb8
Zfp710	1.02824749658026e-08	0.4456733	0.483	0.365	0.00033197	Zfp710
Dgkz	1.20295871349242e-08	0.445446968	0.399	0.288	0.000388375	Dgkz
Nudt9	8.84171115495601e-07	0.444309252	0.138	0.082	0.028545464	Nudt9
Retreg2	3.65135621597064e-08	0.432525777	0.427	0.317	0.00117884	Retreg2
Ndufs6	4.06919827609523e-07	0.427816875	0.16	0.094	0.013137407	Ndufs6
Sugp2	4.54283247660442e-07	0.423501532	0.354	0.257	0.014666535	Sugp2
Ehbp1l1	1.08770358305037e-06	0.423251273	0.142	0.084	0.03511651	Ehbp1l1
Clu	3.21858392449775e-09	0.415788845	0.623	0.504	0.000103912	Clu
Myo9a	5.52255780767445e-08	0.412044315	0.188	0.117	0.001782958	Myo9a
Hsd3b5	1.40311300610544e-08	0.41060575	0.486	0.37	0.000452995	Hsd3b5
Mapkapk3	1.06260676664943e-08	0.410404496	0.216	0.132	0.000343063	Mapkapk3
Hdgfl2	5.42846744784212e-07	0.39724085	0.364	0.268	0.017525807	Hdgfl2
Sf3a3	9.05882484202327e-07	0.394198619	0.256	0.176	0.029246416	Sf3a3
Cyp2c37	3.17813168410241e-07	0.393755071	0.385	0.284	0.010260598	Cyp2c37
Ppm1d	8.39969958022327e-09	0.39332078	0.229	0.146	0.000271184	Ppm1d
Zdhhc3	4.3303740466352e-07	0.393010994	0.228	0.153	0.013980613	Zdhhc3
Gpr39	3.47069167013977e-09	0.391733171	0.558	0.435	0.000112051	Gpr39
Pfn1	1.03543642476703e-06	0.390045741	0.319	0.23	0.033429065	Pfn1
Serpina3k	1.46500958207217e-08	0.384609912	0.564	0.448	0.000472978	Serpina3k
Acvr2b	3.90817451079988e-07	0.382682821	0.398	0.297	0.012617541	Acvr2b
Ethe1	3.32640808255035e-09	0.382368836	0.266	0.171	0.000107393	Ethe1
Nceh1	2.49011357104483e-08	0.38024574	0.283	0.193	0.000803933	Nceh1
Tle5	2.46161216551026e-08	0.379062445	0.49	0.375	0.000794731	Tle5
Gadd45g	1.82677083897427e-08	0.378101597	0.184	0.111	0.000589773	Gadd45g
Bnip3	3.34601946013885e-07	0.37676212	0.439	0.335	0.010802624	Bnip3
Ptk2b	9.87715165256731e-09	0.373851594	0.615	0.496	0.000318884	Ptk2b
Rprd1a	3.60982309907279e-07	0.373457771	0.596	0.492	0.011654314	Rprd1a
Slc4a2	3.85010786020490e-09	0.372752378	0.342	0.235	0.000124301	Slc4a2
Tnik	2.02142245952608e-08	0.365370992	0.413	0.302	0.000652616	Tnik
App	9.69246519117597e-07	0.364203695	0.225	0.152	0.031292124	App
Atf4	2.9366052812866e-08	0.363281007	0.759	0.659	0.000948083	Atf4
Nxf1	4.03939426735301e-09	0.352846677	0.536	0.414	0.000130412	Nxf1
Bri3bp	9.23413470762084e-08	0.352648032	0.188	0.118	0.00298124	Bri3bp
Cdk11b	3.37127397198184e-07	0.348463219	0.567	0.459	0.010884158	Cdk11b
Gm40438	3.35747641911506e-07	0.348229647	0.571	0.464	0.010839613	Gm40438
Iyd	3.09657708589644e-07	0.345868777	0.231	0.161	0.009997299	Iyd
Mbl1	2.95105762864205e-08	0.345705267	0.433	0.324	0.000952749	Mbl1
Tbc1d17	1.104965372376e-06	0.343162872	0.258	0.179	0.035673807	Tbc1d17
Rims2	1.23188417746461e-07	0.341973425	0.173	0.107	0.003977138	Rims2
Dsp	4.98570744125659e-09	0.340697108	0.417	0.303	0.000160964	Dsp
Otud5	2.23846833093281e-08	0.337525627	0.524	0.408	0.00072269	Otud5
Tmem265	4.19099898046273e-07	0.332769261	0.399	0.3	0.01353064	Tmem265
Cap1	3.9196190902517e-07	0.328397669	0.244	0.171	0.01265449	Cap1
Gpr108	3.58807026387785e-07	0.327507793	0.191	0.12	0.011584085	Gpr108
Nipal1	1.20720999613261e-06	0.323496869	0.167	0.111	0.038974775	Nipal1
Rdh11	3.13948762380386e-08	0.323311343	0.233	0.155	0.001013584	Rdh11
Foxq1	1.2041667524266e-08	0.322968186	0.239	0.154	0.000388765	Foxq1
Ugt2b34	7.65163242635782e-08	0.322958121	0.587	0.474	0.00247033	Ugt2b34
Ubxn1	1.43591975799766e-08	0.321134925	0.329	0.226	0.000463587	Ubxn1
Apol10b	3.50743267764653e-08	0.318112738	0.116	0.063	0.001132375	Apol10b
Cyp2c50	1.73338885633194e-08	0.310906866	0.492	0.376	0.000559625	Cyp2c50
Eef2	3.80264763897637e-07	0.310260511	0.471	0.368	0.012276848	Eef2
B130055M24Rik	2.0259985680346e-07	0.309952116	0.319	0.229	0.006540936	B130055M24Rik
Apoc3	3.95192721247313e-07	0.307290249	0.709	0.606	0.012758797	Apoc3
Nmi	1.0151534368172e-07	0.304425307	0.264	0.184	0.003277423	Nmi
Gm2788	8.97738473283273e-07	0.30323143	0.441	0.341	0.028983487	Gm2788
Mertk	3.84544083420298e-07	0.297070668	0.369	0.276	0.012415006	Mertk
Atxn7l3	7.03064503001548e-07	0.291226387	0.204	0.136	0.022698437	Atxn7l3
Serpina1b	1.40420833923308e-08	0.289345176	0.814	0.714	0.000453349	Serpina1b
Ccni	1.14074346379286e-06	0.288945075	0.388	0.295	0.036828903	Ccni
Snrpd3	1.68269009240666e-07	0.287852809	0.289	0.201	0.005432565	Snrpd3
Stk11	1.91777061060704e-07	0.287361463	0.46	0.354	0.006191522	Stk11
AC160336.1	6.46330986221729e-07	0.28709391	0.213	0.144	0.020866796	AC160336.1
Chmp4b	8.24976823490348e-07	0.286893048	0.308	0.225	0.026634377	Chmp4b
Jph1	5.64182681057484e-07	0.286420682	0.275	0.197	0.018214638	Jph1
Lzts2	3.02299239584662e-07	0.286003504	0.347	0.254	0.009759731	Lzts2
Phkg2	1.16571191603425e-06	0.285470074	0.357	0.267	0.037635009	Phkg2
Zfp865	8.00366986439589e-08	0.284740667	0.179	0.116	0.002583985	Zfp865
Ccdc25	6.86128167974646e-07	0.28362979	0.327	0.239	0.022151648	Ccdc25
Fst	8.65574818375813e-09	0.27559453	0.223	0.146	0.000279451	Fst
Nos1ap	6.95893081075127e-08	0.275374821	0.769	0.678	0.002246691	Nos1ap
Rad51b	1.17088802303122e-07	0.275188389	0.545	0.433	0.003780212	Rad51b
Rxra	2.23062445447819e-07	0.275166753	0.787	0.711	0.007201571	Rxra
Phyh	7.1343822742268e-09	0.272104011	0.944	0.903	0.000230334	Phyh
Slc1a2	1.87834394090573e-07	0.270748383	0.275	0.199	0.006064233	Slc1a2
Snx10	7.51261891662928e-09	0.269715348	0.464	0.349	0.000242545	Snx10
Mroh1	4.59334360764752e-07	0.269508773	0.341	0.252	0.01482961	Mroh1
Gm13775	1.61310360397807e-08	0.265928495	0.49	0.385	0.00052079	Gm13775
Rcl1	5.16168317429177e-08	0.265632073	0.827	0.741	0.001666449	Rcl1
Fah	4.0587814693619e-07	0.263785224	0.86	0.794	0.013103776	Fah
Als2	9.07403532605469e-08	0.261458277	0.831	0.756	0.002929552	Als2
Klf9	8.4277046423008e-07	0.260216206	0.604	0.499	0.027208844	Klf9
Serpina1c	1.06574424080524e-06	0.260161135	0.799	0.72	0.034407553	Serpina1c
Oser1	1.19707880873736e-07	0.25984997	0.279	0.196	0.003864769	Oser1
Fga	7.05615489303204e-09	0.258902154	0.869	0.811	0.000227808	Fga
Lin7a	1.0281215146296e-06	0.256815065	0.683	0.584	0.033192903	Lin7a
Dhcr24	2.44049280642528e-07	0.251331362	0.8	0.718	0.007879131	Dhcr24
9530068E07Rik	1.0859024613147e-06	0.251080632	0.278	0.198	0.035058361	9530068E07Rik
Zcchc2	4.69480535430948e-07	0.248823805	0.62	0.514	0.015157179	Zcchc2
Comt	6.55702945868583e-08	0.248146583	0.905	0.839	0.002116937	Comt
Hpn	9.35400974795701e-09	0.247558983	0.93	0.878	0.000301994	Hpn
Herc6	4.07541044310501e-08	0.246012098	0.38	0.28	0.001315746	Herc6
Tcaim	4.79386866666509e-07	0.24125998	0.546	0.442	0.015477005	Tcaim
Acsm3	4.6278781042828e-07	0.236394736	0.489	0.388	0.014941104	Acsm3
Safb	5.56232611287399e-07	0.236387003	0.762	0.667	0.01795797	Safb
Apoh	7.77119928050014e-08	0.236039372	0.749	0.646	0.002508932	Apoh
Tob1	9.74214156601714e-09	0.23496948	0.673	0.556	0.000314525	Tob1
Tarbp2	5.0727248380741e-07	0.232401096	0.156	0.095	0.016377292	Tarbp2
Fgb	8.33225299425933e-09	0.230806384	0.893	0.879	0.000269007	Fgb
Krt18	1.05398666829056e-06	0.22717202	0.399	0.306	0.03402796	Krt18
Gabarapl1	6.52560069583431e-09	0.226853222	0.482	0.368	0.000210679	Gabarapl1
Kdm4b	1.8873756049746e-07	0.224209565	0.298	0.21	0.006093392	Kdm4b
C8b	2.53065590979343e-07	0.220808449	0.394	0.299	0.008170223	C8b
Elmod2	2.02740403258501e-07	0.21653513	0.229	0.154	0.006545474	Elmod2
C77080	2.56928277986423e-07	0.214864669	0.501	0.398	0.008294929	C77080
Cyp2c54	2.65755311797839e-08	0.211586894	0.465	0.359	0.000857991	Cyp2c54
Prkce	1.53013684173222e-06	0.209942429	0.868	0.821	0.049400468	Prkce
Haao	1.24321691363692e-06	0.209850334	0.837	0.772	0.040137258	Haao
Kmt5c	1.36897793635258e-07	0.20860001	0.352	0.262	0.004419745	Kmt5c
Gcgr	2.26516837252251e-07	0.208439945	0.877	0.802	0.007313096	Gcgr
Scd1	9.92543193589736e-07	0.20824639	0.794	0.705	0.032044257	Scd1
Mettl17	3.45657637392936e-07	0.206620194	0.32	0.236	0.011159557	Mettl17
Stxbp2	3.3318206077396e-09	0.20295502	0.233	0.153	0.000107568	Stxbp2
Tm4sf1	6.13581854062134e-07	0.202713718	0.154	0.104	0.01980949	Tm4sf1
Zbtb16	5.88729479817464e-07	0.199501177	0.803	0.719	0.019007131	Zbtb16
Atox1	1.02975845717236e-07	0.193583075	0.235	0.159	0.003324575	Atox1
Exd1	2.36853388131018e-07	0.191303749	0.222	0.153	0.007646812	Exd1
Got1	1.29799508678433e-06	0.190731409	0.7	0.601	0.041905771	Got1
Arl13b	1.53370211870958e-07	0.188313178	0.348	0.266	0.004951557	Arl13b
Tafa2	3.6988026741539e-08	0.186223581	0.26	0.184	0.001194158	Tafa2
Gfra1	1.71733197841102e-07	0.182232628	0.891	0.853	0.005544406	Gfra1
H1f0	1.01671748581329e-07	0.180598346	0.244	0.168	0.003282472	H1f0
Rsrp1	9.74589364457828e-08	0.180578481	0.99	0.969	0.003146462	Rsrp1
Sntb2	1.30879667925422e-06	0.179640371	0.339	0.261	0.042254501	Sntb2
Phldb2	9.25148327450946e-07	0.177575257	0.891	0.826	0.029868414	Phldb2
Plgrkt	8.59992382736263e-07	0.175452314	0.251	0.181	0.027764854	Plgrkt
Rbfox2	3.18838779495039e-07	0.162814641	0.954	0.922	0.01029371	Rbfox2
Tmem51	3.12062686901915e-08	0.159559549	0.348	0.258	0.001007494	Tmem51
Gse1	1.4705923395406e-06	0.157017947	0.662	0.563	0.047478074	Gse1
Aqp9	1.93817338972544e-08	0.155753187	0.816	0.715	0.000625739	Aqp9
Khk	1.14308890758021e-06	0.151300872	0.611	0.51	0.036904625	Khk
Vps39	2.41637461379584e-07	0.148646388	0.289	0.217	0.007801265	Vps39
5031439G07Rik	2.52526999316856e-07	0.147370112	0.266	0.194	0.008152834	5031439G07Rik
Rcor3	7.71479094503634e-07	0.146202675	0.571	0.471	0.024907203	Rcor3
Ccm2	2.38242164354436e-07	0.146093096	0.342	0.265	0.007691648	Ccm2
Agt	6.86375475694139e-07	0.144813083	0.399	0.309	0.022159632	Agt
Sat1	1.14688937622102e-07	0.144721938	0.373	0.28	0.003702732	Sat1
Chchd2	1.60539848292979e-08	0.132037494	0.383	0.281	0.000518303	Chchd2
Arap1	1.62483958898188e-08	0.129394283	0.552	0.443	0.000524579	Arap1
Fam160a2	5.99447074900806e-07	0.125234011	0.345	0.266	0.019353149	Fam160a2
Robo1	6.17537989238189e-09	0.120902393	0.649	0.534	0.000199372	Robo1
Ephx1	7.37326484920447e-07	0.120311936	0.501	0.406	0.023804586	Ephx1
Rprd1b	1.43856739430057e-06	0.118033236	0.512	0.423	0.046444148	Rprd1b
Parp9	8.97508152554682e-07	0.116595752	0.586	0.493	0.028976051	Parp9
Errfi1	5.90566107881323e-07	0.107273985	0.999	0.986	0.019066427	Errfi1
AI597479	4.25267324464617e-07	0.098087388	0.142	0.096	0.013729756	AI597479
Maml3	1.05466503764907e-07	0.089887137	0.614	0.516	0.003404986	Maml3
Gm43449	1.01203573927397e-06	0.08307727	0.357	0.281	0.032673574	Gm43449
Cd59a	1.49729146664351e-06	0.081602661	0.273	0.212	0.048340055	Cd59a
Phax	4.22741796508852e-08	0.081262883	0.236	0.17	0.001364822	Phax
Arhgef37	2.87895387736837e-07	0.072188265	0.307	0.238	0.009294703	Arhgef37
Akap5	2.01361747611171e-07	0.072096241	0.123	0.081	0.006500964	Akap5
Sept11	1.45750497480583e-07	0.070729802	0.153	0.102	0.004705555	Sept11
Mrps35	4.0191384162888e-07	0.068562403	0.16	0.111	0.012975788	Mrps35
Mid2	1.15452100116452e-07	0.06374959	0.223	0.168	0.003727371	Mid2
Cyp2c38	4.59142711120556e-07	0.0498428	0.438	0.355	0.014823422	Cyp2c38
Tex264	8.90950288870067e-09	0.048781484	0.216	0.156	0.000287643	Tex264
Mphosph9	9.05197770652374e-07	0.048302831	0.253	0.191	0.02922431	Mphosph9
Dlg3	1.0472789516201e-08	0.044309374	0.263	0.189	0.000338114	Dlg3
Arap2	7.67792956303866e-07	0.042473593	0.581	0.49	0.024788196	Arap2
Cpn2	8.61009265824663e-07	0.040374417	0.301	0.221	0.027797684	Cpn2
Cbx4	6.61943592749047e-07	0.038413043	0.235	0.177	0.021370849	Cbx4
Pinx1	1.54426662223642e-08	0.035962667	0.206	0.142	0.000498566	Pinx1
Pxylp1	1.96713307079234e-08	0.034525635	0.289	0.217	0.000635089	Pxylp1
Slco1b2	1.06486878740434e-08	0.033146186	0.93	0.853	0.000343793	Slco1b2
Nphp3	9.52189172404533e-07	0.026076674	0.285	0.221	0.030741427	Nphp3
Siae	3.83517065726389e-07	0.01675363	0.194	0.143	0.012381848	Siae
Fbxo33	1.7987353995119e-07	0.011363247	0.172	0.118	0.005807217	Fbxo33
Sort1	2.53605057333528e-07	0.008041453	0.283	0.218	0.008187639	Sort1
Max	6.9156036650869e-07	-0.003583878	0.32	0.253	0.022327026	Max
Eif3h	6.66015810579441e-07	-0.003767491	0.394	0.322	0.02150232	Eif3h
Gulo	8.10248008011949e-07	-0.008756066	0.413	0.34	0.026158857	Gulo
Fkbp5	6.17500745809719e-07	-0.013333827	0.367	0.293	0.019936012	Fkbp5
Ripk1	2.08514869087451e-07	-0.014081229	0.442	0.365	0.006731903	Ripk1
Fam133b	1.48660062756464e-06	-0.014101505	0.283	0.221	0.047994901	Fam133b
Rnf41	7.45397696348781e-07	-0.014133031	0.235	0.183	0.024065165	Rnf41
Smad6	7.63512476129109e-07	-0.014167661	0.222	0.174	0.02465	Smad6
4930481A15Rik	1.46529366890018e-06	-0.021321807	0.209	0.157	0.047307006	4930481A15Rik
Fam204a	9.56411259771192e-07	-0.021462971	0.314	0.254	0.030877738	Fam204a
Acpp	7.66552986283996e-07	-0.025931154	0.153	0.104	0.024748163	Acpp
Pex3	8.22150439203402e-07	-0.035703564	0.335	0.276	0.026543127	Pex3
Vdac1	4.90841405940345e-08	-0.037489528	0.33	0.259	0.001584681	Vdac1
Mfap3	3.80196692985903e-09	-0.038733982	0.173	0.118	0.000122747	Mfap3
Ubl7	9.49466519993074e-08	-0.039484979	0.211	0.161	0.003065353	Ubl7
Brip1os	1.14944674057171e-06	-0.04019538	0.351	0.289	0.037109888	Brip1os
Arhgap6	6.92966480194493e-08	-0.041002642	0.615	0.533	0.002237242	Arhgap6
Rp9	4.33185373275871e-07	-0.041883499	0.405	0.332	0.01398539	Rp9
Usp14	2.64397341295265e-07	-0.042170699	0.488	0.416	0.008536068	Usp14
Zfp60	2.69535583421526e-07	-0.052376334	0.269	0.208	0.008701956	Zfp60
Snx14	4.67352565240432e-07	-0.053333729	0.471	0.403	0.015088478	Snx14
Gm30784	6.01392259391775e-07	-0.090357697	0.119	0.084	0.019415949	Gm30784
Gm31814	4.52729588081727e-09	-0.117621204	0.283	0.227	0.000146164	Gm31814
Fbxl12	6.65133241840615e-07	-0.117799664	0.226	0.178	0.021473827	Fbxl12
Map4k4	6.95746780900383e-07	-0.118282071	0.207	0.169	0.022462185	Map4k4
Rgn	5.17724272139488e-09	-0.125736073	0.429	0.357	0.000167147	Rgn
Aaas	2.94380743795024e-07	-0.128626325	0.137	0.093	0.009504082	Aaas
Crybg3	7.52338713914001e-07	-0.129991948	0.301	0.25	0.024289255	Crybg3
Cdyl	5.45192569836735e-07	-0.130595385	0.367	0.314	0.017601542	Cdyl
Ftcd	6.6027149199332e-07	-0.133424863	0.815	0.76	0.021316865	Ftcd
Commd7	1.3270734309553e-06	-0.136389461	0.194	0.149	0.042844566	Commd7
1110019D14Rik	2.66865519367884e-07	-0.13731612	0.288	0.246	0.008615753	1110019D14Rik
Gm39469	1.40479374225178e-06	-0.139184695	0.275	0.234	0.045353766	Gm39469
Ces3a	6.25701890997086e-07	-0.143175035	0.912	0.883	0.020200786	Ces3a
Abca6	1.47901540942591e-07	-0.144097267	0.885	0.872	0.004775001	Abca6
Stx6	5.30361053885247e-08	-0.147680447	0.335	0.278	0.001712271	Stx6
Zfp933	1.70066219048186e-07	-0.151873277	0.273	0.224	0.005490588	Zfp933
Ptprk	1.58708422377814e-08	-0.154753928	0.938	0.924	0.00051239	Ptprk
Hgd	9.1608988276136e-09	-0.15480726	0.853	0.843	0.00029576	Hgd
Ccdc6	1.2698942780698e-07	-0.15691498	0.386	0.322	0.004099854	Ccdc6
Dpyd	5.59442076343842e-08	-0.164016087	0.997	0.996	0.001806159	Dpyd
Luc7l2	4.90669331553921e-07	-0.165949632	0.934	0.936	0.015841259	Luc7l2
Fndc4	1.16653582761458e-06	-0.168850581	0.222	0.177	0.037661609	Fndc4
Nav2	1.04875626115808e-06	-0.172678617	0.912	0.876	0.033859096	Nav2
Ift46	2.71455751634829e-07	-0.175441552	0.267	0.218	0.008763949	Ift46
Eps8l2	5.62075066953525e-08	-0.175727874	0.671	0.645	0.001814659	Eps8l2
Crbn	6.74341557470685e-07	-0.175745534	0.261	0.221	0.021771117	Crbn
Lonp2	1.5440998900749e-07	-0.177702374	0.86	0.85	0.004985126	Lonp2
Laptm4b	1.65332476873979e-08	-0.181365719	0.253	0.206	0.000533776	Laptm4b
Mia2	2.0958906976349e-08	-0.183147191	0.899	0.903	0.000676658	Mia2
Derl1	1.46838791685295e-06	-0.185460272	0.391	0.352	0.047406904	Derl1
Tbc1d10a	1.14895254525099e-06	-0.185835585	0.27	0.222	0.037093933	Tbc1d10a
Gm28403	1.23083818945408e-06	-0.1867051	0.144	0.106	0.039737611	Gm28403
Cmbl	1.25323513847023e-06	-0.190258061	0.342	0.302	0.040460696	Cmbl
Nedd4l	1.29847494893363e-06	-0.1960717	0.925	0.921	0.041921264	Nedd4l
Abhd3	1.46617762712306e-06	-0.203470863	0.231	0.197	0.047335545	Abhd3
Ncstn	1.22127325946783e-07	-0.204205148	0.278	0.23	0.003942881	Ncstn
Atxn1	3.27027504526468e-08	-0.204951906	0.946	0.935	0.001055808	Atxn1
Slc38a4	3.69375166683387e-07	-0.215007091	0.88	0.879	0.011925277	Slc38a4
Lmnb1	7.67136863429889e-07	-0.215871266	0.151	0.116	0.024767014	Lmnb1
Caprin1	9.81817910563494e-07	-0.216113214	0.852	0.863	0.031697991	Caprin1
Ccdc117	1.21212263521657e-06	-0.2171061	0.214	0.179	0.039133379	Ccdc117
Chac2	6.13188439108566e-07	-0.23936572	0.332	0.296	0.019796789	Chac2
4632427E13Rik	1.22222153034667e-06	-0.24213956	0.687	0.69	0.039459422	4632427E13Rik
Osbpl8	1.16829935009083e-07	-0.242699505	0.824	0.825	0.003771854	Osbpl8
Fbxl20	8.59296813524526e-07	-0.249625793	0.712	0.711	0.027742398	Fbxl20
Hoga1	1.3286163014746e-08	-0.254296253	0.733	0.765	0.000428944	Hoga1
D930048N14Rik	5.08281120733449e-07	-0.255868125	0.157	0.122	0.016409856	D930048N14Rik
Zrsr2	7.70726084840543e-07	-0.25831474	0.245	0.204	0.024882892	Zrsr2
Nfkbia	2.76289608247574e-07	-0.268201247	0.269	0.237	0.00892001	Nfkbia
Map2k6	3.77533455825084e-07	-0.268489421	0.236	0.201	0.012188668	Map2k6
Abcd3	4.98803631062386e-08	-0.269299599	0.778	0.809	0.001610388	Abcd3
Wdr91	6.64923515270947e-07	-0.26945243	0.292	0.256	0.021467056	Wdr91
Sri	1.01390593010051e-06	-0.272498971	0.206	0.169	0.032733953	Sri
Azgp1	6.84913932783025e-07	-0.272666205	0.696	0.725	0.022112446	Azgp1
Wwc1	3.7594799740402e-07	-0.274348369	0.715	0.735	0.012137481	Wwc1
Grpel2	1.10589328205507e-06	-0.275776658	0.32	0.297	0.035703765	Grpel2
Tbx3	1.76855636772461e-08	-0.278624757	0.326	0.289	0.000570978	Tbx3
2610008E11Rik	1.52887414526553e-07	-0.279223055	0.307	0.277	0.00493597	2610008E11Rik
Gclc	8.77718419966254e-07	-0.284097306	0.722	0.772	0.028337139	Gclc
0610031O16Rik	4.65781221751706e-07	-0.286529559	0.244	0.22	0.015037747	0610031O16Rik
Zfp280c	5.93437208542903e-07	-0.288132902	0.31	0.276	0.01915912	Zfp280c
Eif2ak3	2.1052827572863e-07	-0.301280892	0.336	0.309	0.006796905	Eif2ak3
Cwc25	3.11805137172802e-07	-0.307955174	0.182	0.151	0.010066629	Cwc25
Fcf1	1.5408000034773e-06	-0.308229641	0.21	0.18	0.049744728	Fcf1
Larp1b	2.09417806758454e-07	-0.309482297	0.74	0.779	0.006761054	Larp1b
Zkscan3	1.14545428996847e-07	-0.311846531	0.693	0.719	0.003698099	Zkscan3
Ranbp10	2.70846393661147e-07	-0.313223454	0.684	0.713	0.008744276	Ranbp10
Cyp7a1	6.28398622291518e-07	-0.313507293	0.379	0.338	0.02028785	Cyp7a1
Tmem248	3.4794847063448e-09	-0.316497995	0.336	0.298	0.000112335	Tmem248
Slc2a2	4.23839265678062e-09	-0.325548059	0.753	0.777	0.000136837	Slc2a2
Bcl6	3.20103847041838e-07	-0.328085724	0.642	0.697	0.010334553	Bcl6
Brap	1.02070883083916e-06	-0.331478564	0.583	0.615	0.032953585	Brap
Dnmt3b	1.47249620306303e-06	-0.335561381	0.206	0.176	0.04753954	Dnmt3b
Aifm1	1.38167349377372e-06	-0.338060559	0.364	0.346	0.044607329	Aifm1
Mup3	8.29798090329795e-07	-0.345006465	0.739	0.762	0.026790031	Mup3
Ctcflos	5.37392110863526e-08	-0.345685255	0.637	0.615	0.00173497	Ctcflos
Srd5a1	4.98175340339549e-07	-0.350966528	0.258	0.24	0.016083591	Srd5a1
Hsd17b13	4.66344145128866e-07	-0.351015751	0.492	0.52	0.015055921	Hsd17b13
C1s1	1.10175690625748e-06	-0.353579026	0.626	0.67	0.035570222	C1s1
Enpp3	4.88839261160612e-07	-0.355678467	0.612	0.66	0.015782176	Enpp3
Proser1	2.36723020209799e-08	-0.355835311	0.217	0.188	0.00076426	Proser1
Timm9	5.83113525013804e-07	-0.361502957	0.37	0.366	0.01882582	Timm9
Prdx4	3.08946667639655e-07	-0.361961081	0.192	0.158	0.009974343	Prdx4
Dffa	1.37862038955917e-06	-0.365787574	0.225	0.196	0.044508759	Dffa
Slc25a51	3.75147371468409e-07	-0.36956518	0.507	0.522	0.012111633	Slc25a51
Trap1	3.25856600480947e-08	-0.371303987	0.283	0.251	0.001052028	Trap1
Zcchc4	8.45374643179777e-08	-0.374731214	0.267	0.245	0.002729292	Zcchc4
Abhd18	4.87366461805775e-08	-0.385669838	0.536	0.56	0.001573463	Abhd18
G6pc	3.40238055829886e-07	-0.389087308	0.709	0.756	0.010984586	G6pc
Me1	1.12292516913408e-07	-0.390528336	0.642	0.658	0.003625364	Me1
B230307C23Rik	7.05422094178645e-07	-0.391380957	0.207	0.186	0.022774552	B230307C23Rik
Gm20275	1.77887936713296e-08	-0.395160268	0.154	0.135	0.000574311	Gm20275
Cyp2f2	1.0918631555715e-06	-0.406834568	0.438	0.474	0.035250802	Cyp2f2
Impg2	6.51953051725142e-07	-0.408079865	0.172	0.144	0.021048304	Impg2
Gm47283	1.31744411079854e-06	-0.415183916	0.339	0.365	0.042533683	Gm47283
Elovl5	3.68196519453857e-08	-0.425465713	0.577	0.67	0.001188722	Elovl5
Id2	7.19476721548922e-09	-0.441739217	0.58	0.593	0.000232283	Id2
Gm38394	4.92486461709304e-07	-0.455495042	0.15	0.133	0.015899925	Gm38394
Mettl7a1	1.94296453079503e-08	-0.460235988	0.264	0.251	0.000627286	Mettl7a1
Sucnr1	2.70663703782561e-07	-0.463740482	0.216	0.198	0.008738378	Sucnr1
Mrpl18	1.55929116719493e-07	-0.466088434	0.37	0.376	0.005034172	Mrpl18
Armc1	6.58060286250252e-08	-0.470444717	0.226	0.21	0.002124548	Armc1
C1galt1c1	3.74699167457366e-07	-0.47131879	0.1	0.072	0.012097163	C1galt1c1
Tarbp1	2.31542158841637e-07	-0.484522653	0.164	0.141	0.007475339	Tarbp1
Zfp74	1.08787397872976e-07	-0.487364606	0.145	0.121	0.003512201	Zfp74
Trmt61b	9.52456915247109e-08	-0.506998367	0.253	0.245	0.003075007	Trmt61b
Hal	6.30160100953445e-07	-0.512834069	0.435	0.5	0.020344719	Hal
Selenbp1	1.16680179726453e-07	-0.513840663	0.421	0.455	0.00376702	Selenbp1
Elovl3	4.78500840177925e-08	-0.523996733	0.254	0.25	0.00154484	Elovl3
Sco2	3.84292156256356e-07	-0.526729765	0.358	0.384	0.012406872	Sco2
Ero1lb	4.74481584333071e-08	-0.537563771	0.423	0.458	0.001531864	Ero1lb
Gm42941	1.36495405351023e-06	-0.538214074	0.125	0.106	0.044067542	Gm42941
Cep57l1	6.91650155071206e-07	-0.55871495	0.285	0.295	0.022329925	Cep57l1
G0s2	8.43907883939757e-08	-0.580122693	0.285	0.305	0.002724557	G0s2
Ndufaf4	1.34710240011139e-07	-0.607039652	0.233	0.247	0.00434912	Ndufaf4
Tmem266	1.13935200545976e-06	-0.617365863	0.153	0.146	0.036783979	Tmem266
Cry1	3.14270642242862e-08	-0.62028514	0.179	0.172	0.001014623	Cry1
Rtn4	4.74132572427144e-09	-0.632127954	0.235	0.22	0.000153074	Rtn4
Nmnat1	1.23174366581485e-06	-0.638323274	0.135	0.119	0.039766844	Nmnat1
Gars	5.29999491440621e-08	-0.655102955	0.166	0.154	0.001711103	Gars
Cyp39a1	1.22694380745644e-08	-0.655326587	0.122	0.107	0.000396119	Cyp39a1
Cyp2u1	1.64121140023576e-08	-0.666941911	0.28	0.305	0.000529865	Cyp2u1
Nek3	4.21225149791699e-07	-0.677343584	0.115	0.095	0.013599254	Nek3
Gpsm2	6.69397619016171e-07	-0.701923371	0.207	0.233	0.021611502	Gpsm2
Slc16a1	2.42893497721356e-07	-0.702316863	0.157	0.14	0.007841817	Slc16a1
Arhgap10	7.70863803774994e-09	-0.820792755	0.194	0.212	0.000248873	Arhgap10
Etnppl	1.45407216977749e-08	-0.864145153	0.21	0.271	0.000469447	Etnppl
Abhd2	3.34676548109402e-09	-0.908983273	0.242	0.287	0.00010805	Abhd2
Tubb2a	2.02901394524464e-08	-0.947129261	0.12	0.115	0.000655067	Tubb2a
Il27	1.16412720512808e-07	-1.097127337	0.066	0.133	0.003758385	Il27
